# Uncovering novel roles of miR-122 in the pathophysiology of the liver: Potential interaction with NRF1 and E2F4 signaling

**DOI:** 10.1101/2023.06.30.547158

**Authors:** Martha Paluschinski, Jessica Schira-Heinen, Rossella Pellegrino, Lara R. Heij, Jan Bednarsch, Ulf P. Neumann, Thomas Longerich, Kai Stuehler, Tom Luedde, Mirco Castoldi

## Abstract

MicroRNA miR-122 plays a pivotal role in liver function. Despite numerous studies investigating this miRNA, the global network of genes regulated by miR-122 and its contribution to the underlying pathophysiological mechanisms remain largely unknown. To gain a deeper understanding of miR-122 activity, we employed two complementary approaches. Firstly, through transcriptome analysis of polyribosome-bound RNAs, we discovered that miR-122 exhibits potential antagonistic effects on specific transcription factors known to be dysregulated in liver disease, including nuclear respiratory factor-1 (NRF1) and the E2F Transcription Factor 4 (E2F4). Secondly, through proteome analysis of hepatoma cell transfected with either miR-122 mimic or antagomiR we discovered changes in several proteins associated with increased malignancy. Interestingly, many of these proteins were reported to be transcriptionally regulated by NRF1 and E2F4, six of which we validated as miR-122 targets. Among these, a negative correlation was observed between miR-122 and glucose-6-phosphate dehydrogenase levels in the livers of patients with hepatitis B virus-associated hepatocellular carcinoma. This study provides novel insights into potential alterations of molecular pathway occurring at the early stages of liver disease, driven by the dysregulation of miR-122 and its associated genes.
