## Supplementary Figures for "Uncovering novel roles of miR-122 in the pathophysiology of the liver: Potential interaction with NRF1 and E2F4 signaling": Supplementary Table S1.xlsx

### Sheet: Tabelle1
Supplementary Table S1
GO-Elite identified a significant enrichment for genes associated to the transcription factors (TFs) YY1, E2F4, NRF1 and Forkhead box P3 (FOXP3)
A) in Huh-7 cells transfected with miR-122 mimic (B) in Huh-7 cells transfected with miR-122 inhibitor
A)	122-MIM (mimic) transfection
	Microarray comparison of polyribosomes
	heavy vs. Middle	heavy vs. light	middle vs. light
YY1	p=3.6x10-15, n=114 (14.6%)	p=3.7x10-18, n=111 (14.2%)	p=2.8x10-2, n=113 (14.5%)
E2F4	p=3.0x10-4, n=30 (13.6%)	n.s.	p=1.0x10-3, n=43 (19.5%)
FOXP3	p=4.4x10-12, n=120 (12.9%)	p=6.9x10-4, n=81 (8.7%)	p=1.5x10-14, n=190 (20.5%)
NRF1	p=1.7x10-7, n=77 (12.6%)	n.s.	p=1.4x10-12, n=133 (21.7%)
B)	122-PM (inhibitor) transfection
	Microarray comparison of polyribosomes
	heavy vs. Middle	heavy vs. light	middle vs. light
YY1	p=4.0x10-3, n=43 (5.5%)	p=2.0x10-4, n=131 (16.8%)	p=1.2x10-9, n=14 (1.8%)
E2F4	p=8.0x10-3, n=16 (7.2%)	p=1.0x10-3, n=44 (19.9%)	p=2.4x10-2, n=6 (2.7%)
FOXP3	n.s.	p=1.3x10-9, n=177 (19.1%)	p=8.3x10-6, n=29 (3.1%)
NRF1	p=2.4x10-5, n=43 (7.0%)	p=7.8x10-9, n=125 (20.4%)	p=1.1x10-5, n=15 (2.5%)
