## Supplementary Figures for "Uncovering novel roles of miR-122 in the pathophysiology of the liver: Potential interaction with NRF1 and E2F4 signaling": Supplementary Table S2.xlsx

### Sheet: Overview
Supplementary Table S2
	PM P1 vs PM P2			PM P1 vs PM P3			PM P2 vs PM P3		MIM P1 vs MIM P2		MIM P1 vs MIM P3		MIM P2 vs MIM P3			MIM vs PM P1-P2-P3		MIM vs PM P1--P3
	DOWN	UP		UP			UP		DOWN		UP		UP			DOWN		DOWN
	BAI2	ATAD3A		AGO1	SFPQ		AGO1		AK2		AGO1		ADPRHL2	RRAGC		FAM76A		FAM76A
	GPR157	COL16A1		ARID1A	SHQ1		ARID1A		ANKRD49		ARID1A		AGO1	SHQ1		HP1BP3		HP1BP3
	MAD2L2	ENO1		ATAD3A	SLC9A1		ATAD3A		FAM76A		COL16A1		AGO3	SLC25A14		KCNAB2		MORN1
	MANEAL	EXOSC10		ATAD3B	SPEN		ATAD3B		FTSJ2		ENO1		AK2	TERF1		PUSL1		NBPF3
	MEAF6	GNL2		ATP13A2	THRAP3		ATP13A2		GPR157		GALE		ARID1A	THRAP3		SLC9A1		SHQ1
	MRPL20	HDAC1		CDK11A	TIMELESS		C1orf122		MAD2L2		KDM1A		ATAD3A	TIMELESS		STMN1		STMN1
	MTFR1L	HNRNPR		CLCNKB	TMEM201		CDK11A		MRPL20		KIF1B		ATAD3B	TMEM201		ZMYM1		ZMYM1
	PDIK1L	KDM1A		DDI2	TXLNA		EFHD2		MTFR1L		KLHL17		ATP13A2	TNFRSF8
	PEX10	KHDRBS1		ECE1	USP48		GALE		NADK		MARCKSL1		C1orf122	UBE2J2
	PUSL1	KIF1B		ENO1	VPS13D		KIAA0319L		OSCP1		NBPF1		CEP85	USP48
	SH3BGRL3	PANK4		EXOSC10	WRAP73		KIF1B		PDIK1L		NUDC		DDI2	WRAP73
	SLC25A14	RPS6KA1		GALE	YTHDF2		LRRC47		PEX10		PLOD1		DHDDS	ZBTB8A
	SLC25A33	SF3A3		HDAC1	ZBTB17		MAP7D1		PITHD1		RPS6KA1		DVL1
	SMIM12	THRAP3		HNRNPR			PIK3CD		PPP1R8		THRAP3		ECE1
	TMEM222	TXLNA		KDM1A			PINK1		RRAGC		TIMELESS		EFHD2
	TMEM54	VPS13D		KHDRBS1			RERE		SH3BGRL3		TNFRSF14		GALE
	TNFRSF8			KIAA0319L			RHCE		SLC25A14		TXLNA		GPR157
	TRNAU1AP			KIF1B			RPS6KA1		SLC25A33				KDM1A
	ZBTB8OS			KLHL21			RRAGC		SMIM12				KIAA0319L
	ZDHHC18			LRRC47			SDF4		SNHG12				KIF1B
	ZNF593			MAP7D1			SLC25A14		SRSF10				MAP7D1
				NUDC			THRAP3		TAF12				MORN1
				PIK3CD			TIMELESS		TERF1				NBPF3
				PINK1			TMEM201		TMEM222				NECAP2
				PLOD1			TNFRSF14		TP73-AS1				NUDC
				PUM1			TNFRSF8		TRNAU1AP				PINK1
				RCC2			UBE2J2		XKR8				PLOD1
				RERE			VPS13D		ZBTB8OS				PUSL1
				RHCE			WRAP73		ZDHHC18				RERE
				RPS6KA1			ZBTB17		ZNF593				RHCE
				SDF4									RPS6KA1
						Predicted miR122 targets (miRWalk)

### Sheet: Log2 Changes of GOIs
	Name	Gene ID	PM P1 vs PM P2	PM P1 vs PM P3	PM P2 vs PM P3	MIM P1 vs MIM P2	MIM P1 vs MIM P3	MIM P2 vs MIM P3	MIM vs PM P1-P2-P3	MIM vs PM P1--P3
	ATP13A2	ENSG00000159363		1.83397	1.99356			1.74679
	FAM76A	ENSG00000009780				-1.23864			-0.699773	-0.859255
	HP1BP3	ENSG00000127483							-0.681533	-0.868615		expression is highly altered	log fold >2 or <-2
	KHDRBS1	ENSG00000121774	0.662539	0.999065
	KIAA0319L	ENSG00000142687		1.56521	1.49423			1.40083				expression is altered	log fold >1.5 or <-1.5
	KIF1B	ENSG00000054523	0.67288	2.00992	1.33363		1.68687	1.42844
	LRRC47	ENSG00000130764		1.35958	1.14519
	RERE	ENSG00000142599		1.62693	1.54492			1.24346
	RRAGC	ENSG00000116954			0.719299	-1.7489		0.779184
	SDF4	ENSG00000078808		0.982202	0.95835
	SHQ1	ENSG00000144736		1.09332				1.4776		-0.707743
	SLC25A14	ENSG00000102078	-0.86905		1.19627	-1.40324		0.929122
	SLC9A1	ENSG00000090020		0.705748					-0.646408
	TMEM201	ENSG00000188807		1.08843	1.12755			1.14265
	TXLNA	ENSG00000084652	0.912797	1.13083			1.45287
	VPS13D	ENSG00000048707	0.751707	1.6219	0.872077

### Sheet: E2F4
	qPCR Primer for E2F4-related genes
	Gene		Sequence	Length/nt	Tm/ °C	GC / %	Product size/ nt
	ATP13A2	Left Primer	cccatggacttgaagatggt	20	59	50	79
		Right Primer	gggtcccaaatgctgagtc	19	60	58
	KIAA0319L	Left Primer	gatgccacggatcaggaa	18	60	56	87
		Right Primer	caggctgctacttagcaaaagg	22	60	50
	KIF1B	Left Primer	aaggaccttcttcgtgctca	20	59	50	60
		Right Primer	gagggaccccatggatgta	19	60	58
	RERE	Left Primer	cactattgatggtgtagcgcttt	23	60	43	70
		Right Primer	tgctgagcgcacatacagtt	20	60	50
	RRAGC	Left Primer	ggattctgctcatgggactc	20	59	55	72
		Right Primer	gtgacatcttatgaaacaccacct	24	59	42
	VPS13D	Left Primer	agaatgcttttgacgaacacc	21	59	43	67
		Right Primer	cttcagatgctgacccatcc	20	60	55
