## Supplementary Figures for "Uncovering novel roles of miR-122 in the pathophysiology of the liver: Potential interaction with NRF1 and E2F4 signaling": Supplementary Table S3.xlsx

### Sheet: Altered genes
Supplementary Table S6
MIM vs PM P1		MIM vs PM P3		PM P1 vs PM P2		PM P1 vs PM P3				PM P2 vs PM P3			MIM P1 vs MIM P2			MIM P1 vs MIM P3			MIM P2 vs MIM P3				MIM vs PM P1-P2-P3		MIM vs PM P1--P3
DOWN		DOWN		DOWN		UP				UP			DOWN			DOWN	UP		UP				DOWN		DOWN
ANAPC11		CD47		AMZ2		ACP2	IGSF8	SLC23A2		ABCB8	NDUFAF3		ABHD12	METTL5		ATG12	ADAM10		ABCB8	ICK	RRP12		CD3D		AKIRIN2
ARHGDIB		CEP57L1		AQP11		ACSL4	ITM2B	SLC3A2		ACP2	NEK7		ABHD13	METTL6		CCDC58	ADD1		ABHD12	IDH1	RSPRY1		CD47		C1GALT1
ASF1A		GPR22		ATG12		ADAM10	KCTD10	SLC5A6		ACSL4	NFAT5		AMZ2	MLEC		CCPG1	ANTXR2		ACP2	IGSF8	SAMD4B		CEP57L1		CD47
CCDC117		GPR65		CCNI		ADD1	KDM5A	SMAP2		AGGF1	NFATC2		ANAPC11	MRPL36		CD274	APAF1		ADAM10	IKBIP	SCP2		DBR1		CEP57L1
CCDC58		HOOK2		CD3D		AGGF1	KDM5B	SMARCC1		AHCYL1	NPTN		APH1A	MRPL42		CMTM7	APLP2		ADD1	KAT2B	SDF2		F2RL2		FAM135A
CD47		IGSF8		CGA		AHCYL1	KDM5C	SNAPC4		ANTXR2	NRD1		ARIH2	MRPS28		CSTB	ARHGEF12		AGGF1	KCTD10	SERINC1		FAM135A		GABPB1
CGREF1		KDM2B		CHIC2		ANTXR2	KIF5B	SPAG9		APAF1	NRIP1		ARL6IP6	MTRF1L		DAP3	ARID1A		AGPAT6	KCTD20	SESN1		FLAD1		HERC4
CROT		MIER1		CISD2		ANXA7	KPNB1	SRRM2		APLP2	NT5E		ARMC8	OAF		DCUN1D3	CAD		AHCYL1	KDELC2	SETD7		HP1BP3		HOOK2
CYP1A1		NFKBID		CSTB		APAF1	LCTL	SRSF1		ARG2	NUMA1		ATG12	ORMDL1		DNASE1	CROT		AMICA1	KDM5A	SIL1		KDM2B		HP1BP3
DAP3		PTPRC		DAP		APBB1IP	LEO1	STAT6		ARHGEF12	NUP210		BNIP2	PAIP2		EFCAB2	CTSC		ANAPC11	KDM5C	SIPA1L1		LGALS8		KDM2B
DBR1		RANBP10		DCUN1D3		APLP2	LGALS8	STK11IP		ARID1A	NUPL1		CCDC117	PCGF2		ELK4	DARS2		ANKMY2	KIF5B	SLC23A2		MTRF1L		MIER1
DUT		RGS1		EFCAB2		ARG2	LNPEP	SUN2		ARL5B	OAF		CCDC58	PDCD2		EPC2	DIXDC1		ANTXR2	KPNB1	SLC25A24		NPAT		MTRF1L
EEA1		TIPARP		FAM107B		ARHGEF12	LRP10	SUPT6H		ARMC6	ORM1		CD47	PHTF2		EPM2AIP1	DSG2		APAF1	LEO1	SLC25A45		NR1D1		NPAT
ERI2		TMEM71		FBXO9		ARID1A	MAP4K4	SYNJ2		ASPH	OSBPL8		CENPA	PLLP		F2RL2	EEA1		ARG2	LEPROTL1	SLC36A1		P4HA3		NR1D1
ETV3		TNIP3		FKBP1A		ARMC6	MARCH6	TES		BBS4	OSBPL9		CENPL	POLG2		FBXO48	EML4		ARHGAP12	LIPH	SLC5A6		S100A6		P4HA3
GABPB1		WDR78		GLT8D2		ASPH	METTL13	THUMPD3		BCAR1	PDE6D		CMTM7	POP5		FGR	GFPT1		ARHGEF12	LNPEP	SMAP2		TIPARP		POLG2
HECTD2				GPR65		ATP6V0A1	MFSD6	TLE3		BIN3	PDIA3		COPS7B	PPIE		FKBP1A	GLT8D2		ARID1A	LRP10	SMG5		TMEM19		POP5
HIST1H2AC				HIAT1		BBS4	MINK1	TMEM30A		CD3G	PDK1		COQ10B	RAB2A		GTF2A2	GPD2		ARL5B	LRRC58	SMG7		UBXN8		RANBP10
HIST1H2AE				HIST1H2AI		BCAR1	NARS2	TMEM59		CD53	PIKFYVE		CREB1	RAP1A		GTF3C6	HERC4		ARMC6	LYPLA2	SNAPC4		XPNPEP3		RGS1
HIST1H3A				HIST1H3E		BIN3	NBR1	TMEM62		CEP120	PMPCA		CSTB	REEP3		GYPC	HNRNPU		ARMC8	MAT2B	SRGN		YKT6		SCP2
HIST1H4H				HIST1H4A		BRE	NCOA3	TNPO1		CEP57L1	PPP1CB		CTDSPL2	RHEB		HIAT1	HOOK3		ASPH	METTL13	SRRM2				SDF2
HP1BP3				HIST1H4H		CAB39	NFAT5	TOM1L2		CGREF1	PPT1		DAP	RNF11		HIST1H2AC	HSPA4L		BBS4	MINA	ST8SIA4				TMEM19
HRSP12				HIST2H2BE		CAP1	NFATC2	TOR1AIP1		CHD1L	PRPF40A		DAP3	SCP2		HIST1H2AE	KCTD10		BIN3	MINK1	STAT6				WDR60
INTS12				HIST4H4		CDC40	NOP58	TRPC4AP		CISD2	PRRC2A		DBF4	SDCCAG3		HIST1H2AH	KDM5A		BNIP2	MLEC	STX7				YKT6
KTI12				ICK		CDYL2	NPTN	TTC24		CLIC1	PSMD5		DCUN1D3	SDF2		HIST1H2AI	KIF5B		BRMS1L	MRPS28	SUN2
LYRM4				ISCU		CEP120	NRBP1	TTC5		CLIP1	RAB2A		DNAJC8	SLC25A15		HIST1H2BH	KPNB1		CAB39	MTMR1	SYNJ2
METTL5				JOSD1		CHD1L	NRIP1	TTLL12		CSF1	RAD54L2		DUT	SLC25A33		HIST1H3A	LEO1		CD3D	NARS2	SYNRG
MTRF1L				KCTD20		CROT	NRP1	UBB		CSK	REST		EAPP	SLC25A40		HIST1H3E	LNPEP		CD47	NCKAP1	TBCE
NPAT				LYRM1		CSF1	NT5E	UBR1		DAP	RNMT		EFCAB2	SLC35B4		HIST1H3H	LRRC6		CDK17	NDFIP1	TBL1XR1
NR1D1				MAP3K5		CSK	NUMA1	UBXN4		DARS2	ROCK2		ERI2	SMAD7		HIST1H4A	MINK1		CDK4	NDUFAF3	TFB2M
P4HA3				MAPKAPK3		CTSC	NUP210	USF1		DIRC2	SAMD4B		ERP27	SMG5		HIST1H4B	NRP1		CEP57L1	NEK7	TLE3
PHTF2				METTL6		CTSD	OGT	USP48		DIXDC1	SCARB2		F2RL2	SNRNP25		HIST1H4D	OSBPL8		CHD1	NFAT5	TMED10
POLG2				MLEC		CUL3	ORM1	UTP6		DNAJB12	SDF2		FAM107B	SPRED2		HIST1H4H	PARP4		CISD2	NPTN	TMED5
POP5				MRPL36		CYP1A1	OS9	VPRBP		DSG2	SERINC1		FAM133B	TAF8		HIST2H2BE	PDCD1		CLIC1	NRBP1	TMEM164
PPIE				NDFIP1		CYTIP	OSBPL8	VTCN1		DUT	SESN1		FAM135A	TIPARP		HNRNPA1	PDIA3		CLIP1	NRD1	TMEM30A
PRDX1				NEK7		DARS2	PBRM1	WBP5		EEA1	SETD7		FAM188A	TMEM19		HRSP12	PMPCA		CROT	NRIP1	TMEM50A
RAP1A				ORMDL1		DBR1	PDIA3	WDR26		EFTUD1	SIL1		FKBP1A	TMEM53		IER3	REST		CSF1	NRP1	TMEM59
REEP3				PCGF2		DDB2	PFKM	WDR6		EML4	SIPA1L1		FLOT1	TMEM60		INTS12	RNMT		CSK	NUMA1	TMEM62
RHEB				PRAF2		DGKA	PIKFYVE	WDR60		FAF1	SLC23A2		GTF3C6	UBE2D1		KLF6	ROCK2		CTSC	NUP210	TMEM71
SCP2				PRUNE		DIRC2	PMPCA	WFS1		FAM134C	SLC36A1		HECTD2	UBE2W		LSM10	SCARB2		CYTIP	NUPL1	TNPO1
SLC25A15				RAB8B		DIXDC1	POLR3B	WNK4		FAM98B	SLC5A6		HIAT1	UBL3		LY9	SERINC1		DDB2	OAF	TOR1AIP1
SLC25A33				RBL2		DNAJA2	PPP1CB	XRCC4		FBXO9	SMAP2		HIST1H2AC	URM1		LYRM1	SPAG9		DIRC2	ORM1	TOR1AIP2
SLC25A40				RHOG		DSG2	PPP2R1A	ZC3HAV1		FLOT1	SMG7		HIST1H2AE	USP10		LYRM4	SRRM2		DIXDC1	OSBPL8	TTC5
SMAD7				RNF170		EEA1	PPT1			FRMD8	SRRM2		HIST1H2AH	USP3		MAPK6	SUN2		DSCR3	OSBPL9	TTLL12
SPRED2				S100A6		EFTUD1	PRPF40A			HNRNPU	STAT6		HIST1H2AI	USP6NL		METTL6	TMEM30A		DSG2	PARP4	UBE2W
TIPARP				SDCCAG3		EIF5	PRRC2A			HOOK3	SUN2		HIST1H2BH	VAMP4		MRPL36	TRADD		EAF1	PDE6D	UBE3B
TMEM19				SERF2		ELAVL1	PSMB3			HSPA4L	TLE3		HIST1H3B	VPS37B		MTRF1L	TTC24		EAPP	PDIA3	UBR1
UBE2D1				SLC25A15		EML4	PSMD4			IDH1	TMED10		HIST1H3E	VTCN1		NFATC3	UBXN4		EEA1	PDK1	UBXN4
UBL3				SLC25A33		ENOPH1	PSMD5			IGSF8	TMEM30A		HIST1H3H	WSB2		ORMDL1	WASF2		EIF5	PIKFYVE	USF1
VTCN1				SLC36A1		ERP27	RABGAP1L			ITM2B	TMEM50A		HIST1H4A	YKT6		PCGF2	WDR26		EML4	PMPCA	USP48
XRCC4				SNRNP25		FAF1	RAD54L2			KCNN4	TMEM59		HIST1H4B	ZBTB1		PDCD2	WNK4		ENOPH1	POFUT1	WASF2
				SPRED2		FAM98B	RBKS			KCTD10	TMEM62		HIST1H4D	ZBTB25		PHTF2	WRAP53		EPT1	POLG2	WBP5
				STAP1		FRMD8	RCC2			KCTD20	TNPO1		HIST1H4H	ZFAND6		PMS1	ZC3H12D		ERP27	POP5	WDR26
				TAF8		GFPT1	REST			KDELC2	TOM1L2		HIST2H2BE			PRR13			FAF1	PPIE	WNK4
				TBRG1		GGNBP2	RILPL1			KDM5A	TOR1AIP1		HIST4H4			RHEB			FAM135A	PPP1CB	WRAP53
				TCTA		GOT2	RIOK2			KDM5C	TRIM44		HRSP12			RNF11			FAM185A	PPP2R5A	XPA
				TMEM53		GPD2	RNMT			KPNB1	TTC5		ICK			SLC25A15			FAM98B	PPT1
				TMEM60		GSR	ROCK2			LCTL	UBXN4		IER3			SLC25A33			FBXO9	PRPF40A
				UBE2W		HERC1	RRP12			LIMD2	USF1		INSIG1			SLC25A40			FLOT1	PRRC2A
				UCP2		HMG20A	SAMD4B			LNPEP	WDR26		INTS12			SLC41A1			FRMD8	PSMD5
				URM1		HNRNPU	SCARB2			LRP10	WNK4		KAT2B			SMAD7			FYTTD1	RAB2A
				USP3		HNRNPUL1	SCP2			LRRC58	ZBTB37		KCTD20			SNRNP25			GLCE	RAD54L2
				USP6NL		HOOK3	SERINC1			LYPLA2			KDM6A			SPRED2			GPD2	REST
				VAMP4		HSP90B1	SESN1			MAP4K4			LEPROTL1			STAP1			HERC4	RNF115
				WSB2		HSPA13	SETD7			MAPKAPK3			LYRM1			TAF8			HOOK3	RNF170
				YKT6		HSPA4L	SIL1			MINK1			LYRM4			TCEB3			HSPA4L	RNMT
				ZBTB25		IDH1	SIPA1L1			NDFIP1			MAPK6			TCTA			HSPBAP1	ROCK2
																TIPARP
																TMEM134
																TMEM167B
																TMEM60
																UBE2W
																UBL3
																URM1
																USP3
																VTCN1
																WDR60
							Predicted miR122 targets (miRWalk)									WSB2
																ZBTB1
																ZBTB25
																ZFAND6

### Sheet: log2 changes of GOIs
Genes that are altered in microarray and that are predicted miR122 targets					log2 changes
Name	Gene-ID	MIM vs PM P1	MIM vs PM P3	PM P1 vs PM P2	PM P1 vs PM P3	PM P2 vs PM P3	MIM P1 vs MIM P2	MIM P1 vs MIM P3	MIM P2 vs MIM P3	MIM vs PM P1-P2-P3	MIM vs PM P1--P3
AHCYL1	ENSG00000168710			0.599528		1.08904			0.911793
CD47	ENSG00000196776	-1.23349	-1.61152				-1.69646		1.99678	-0.968709	-1.44238		expression is highly altered	log fold >2 or <-2
CMTM7	ENSG00000153551						-2.51574	-2.67041
CSF1	ENSG00000184371				1.37392	0.639564			0.95974				expression is altered	log fold >1.5 or <-1.5
DIXDC1	ENSG00000150764				1.64248	1.2145			1.09977
DSG2	ENSG00000046604				2.92332	2.0204		2.16089	2.1453
EEA1	ENSG00000102189		0.122182	0.994494			-0.0844888	1.86016		-0.161355	-0.282158
F2RL2	ENSG00000164220						-1.39989	-1.51425		-0.764202
FKBP1A	ENSG00000088832			-1.20579			-2.10279	-2.25601
FRMD8	ENSG00000126391				1.16314	1.20751			1.57362
GTF3C6	ENSG00000155115						-2.46759	-2.45979
HIAT1	ENSG00000156875			-0.768867			-2.87581	-2.59432
HIST2H2BE	ENSG00000184678			-0.715298			-1.401	-2.20013
HNRNPU	ENSG00000153187				2.58216	0.775429		2.20712
HOOK3	ENSG00000168172				1.16108	0.859623		1.22803	1.09917
IER3	ENSG00000137331						-1.72465	-2.65148
IGSF8	ENSG00000162729		-1.0529		1.42965	0.82847			1.07904
KCTD10	ENSG00000110906				1.35291	1.28986		1.08057
KPNB1	ENSG00000108424				2.52158	1.85839		2.10534	1.27635
LNPEP	ENSG00000113441				2.03123	1.90916		1.3355	1.89968
LRP10	ENSG00000197324				1.86292	1.75065			1.25386
METTL6	ENSG00000206562			-1.05164			-1.87788	-1.13009
MINK1	ENSG00000141503				1.86837	1.40126		1.06171	1.48124
NFAT5	ENSG00000102908				0.924898	0.753826			1.09027
NRIP1	ENSG00000180530				2.6326	2.55449			2.13477
NT5E	ENSG00000135318				0.990925	0.865572
NUP210	ENSG00000132182				2.55934	1.65887			1.75558
PCGF2	ENSG00000056661			-0.62247			-1.28827	-1.90364
PDCD2	ENSG00000071994						-1.20723	-1.19845
PHTF2	ENSG00000006576	-1.45677					-1.84868	-1.32857
PPT1	ENSG00000131238				1.14867	1.04789			1.24882
PRPF40A	ENSG00000196504				1.70523	1.2463			1.3995
RNMT	ENSG00000101654				2.05915	1.66563		1.03839	1.45172
ROCK2	ENSG00000134318				1.57045	0.959051		1.75751	1.83217
SAMD4B	ENSG00000179134				1.24449	1.59536			1.01036
SETD7	ENSG00000145391				0.934094	1.02712			1.00838
SIPA1L1	ENSG00000197555				1.26759	0.920447			1.13874
SLC23A2	ENSG00000089057				1.28309	1.18123			1.11568
SLC25A15	ENSG00000102743	-1.17389		-0.647465			-1.82593	-1.17853
SMAD7	ENSG00000101665						-1.87972	-1.94599
SMAP2	ENSG00000084070				1.68086	0.918791		0.989138	0.616918		0.09128
SPRED2	ENSG00000198369	-0.98074		-0.6897			-1.66026	-1.2653
STAT6	ENSG00000166888				2.55163	2.63559			2.24479
TAF8	ENSG00000137413			-0.779023			-2.26119	-2.11022
TIPARP	ENSG00000163659	-1.32539	-0.778567				-1.20759	-1.56334		-0.83446
TMEM59	ENSG00000116209				1.13343	1.35363			1.43568
TNPO1	ENSG00000083312				1.62948	1.64566			0.954743
TOM1L2	ENSG00000175662				1.262	0.883082
TTC5	ENSG00000136319	-1.10075	-0.366755	-0.305275			-1.47022	-0.0964517		-0.497894	-0.688898
URM1	ENSG00000167118			-0.691194			-1.47401	-1.60139
WNK4	ENSG00000126562				1.8759	1.13786		1.72493	1.38512
WSB2	ENSG00000176871			-1.40179			-1.9265	-2.68248
ZBTB1	ENSG00000126804	-0.922611	0.143578	-0.280219	0.48188	0.790065			0.6202	-0.342918	-0.536429

### Sheet: Foxp3 primers
	qPCR Primer for FOXP3-related genes
			Sequence	Length /nts	Tm / °C	GC	lenght/bp
	CD47	Left Primer	tgctgctccagacacct	18	59	61	148
		Right Primer	aaacgtgaattctacagattttgtttt	27	59	26
	CMTM7	Left Primer	tatcagctggcccctgtc	18	59	61	85
		Right Primer	cttggaagctgccacaatg	19	60	53
	DIXDC1	Left Primer	tacgaagggcaacaaaggtc	20	60	50	68
		Right Primer	tggattggactgggtgaagt	20	60	50
	DSG2	Left Primer	aattgcgctcatgattttgg	20	60	40	70
		Right Primer	gcaatggcacatcagcagta	20	60	50
	EEA1	Left Primer	cagatactaaaagaccaggtgaaaaa	26	59	35	97
		Right Primer	ccttttcttttatttcggaatgc	23	60	35
	F2RL2	Left Primer	ctacgtccaggccacctcta	20	60	60	67
		Right Primer	gtgaagtggtggagggtagg	20	59	60
	FKBP1A	Left Primer	tgcaggtggaaaccatctc	19	59	53	99
		Right Primer	tctttccatcttcaagcatcc	21	59	43
	FRMD8	Left Primer	gtcctgcagcttccagacat	20	60	55	91
		Right Primer	gctggtgcttgggtttca	18	60	56
	GTF3C6	Left Primer	agcatgacaagaactctcctga	22	59	45	78
		Right Primer	ctttatttgcagccattccac	21	59	43
	HIAT1	Left Primer	tggtatggctttggttcaga	20	59	45	66
		Right Primer	gctagacatggctgctactgc	21	60	57
	HNRNPU	Left Primer	ttcttggcacaaatactattatgga	25	59	32	70
		Right Primer	ccagtatctgccatttgcttc	21	59	48
	KPNB1	Left Primer	aatggatttggccattgaag	20	59	40	77
		Right Primer	tcgcataaaacttgctggtg	20	59	45
	LNPEP	Left Primer	gaggtcgtccacattccttg	20	60	55	74
		Right Primer	ggagctgaagccgatcttt	19	59	53
	LRP10	Left Primer	cctcctcctcctccttgg	18	59	67	108
		Right Primer	aaggtgccctgcacttctaa	20	59	50
	METTL6	Left Primer	tttgaggagctaagatcatgtagaga	26	59	38	93
		Right Primer	aagtgggaataaacagtttccaac	24	59	38
	MINK1	Left Primer	ctggacgacatcgacctgt	19	59	58	64
		Right Primer	ccacctccacaagctcaaag	20	60	55
	NUP210	Left Primer	tctggccactgttctgacc	19	59	58	78
		Right Primer	tcgatgtggaggatgctgt	19	60	53
	PCGF2	Left Primer	ttctccgcaacaagatggat	20	60	45	67
		Right Primer	agtggctcgtcctcgtaca	19	59	58
	PDCD2	Left Primer	tggtgccaagagaatattgga	21	60	43	72
		Right Primer	cccagtctgtcagccttca	19	59	58
	PHTF2	Left Primer	tgtggctatctctccgttcc	20	60	55	93
		Right Primer	ctgagatagtcaataagaaagcagatg	27	59	37
	PRPF40A	Left Primer	atgtaacatactctaccacttggtctg	27	59	41	111
		Right Primer	aaattaatgcatcttctttgtccat	25	59	28
	RNMT	Left Primer	ggatgttcctgaaaagcagaaa	22	60	41	96
		Right Primer	cgcttctccaaaccaacttc	20	59	50
	ROCK2	Left Primer	cccatcaacgtggagagc	18	60	61	67
		Right Primer	aagcaggaaaatctaaatcaagga	24	59	33
	SAMD4B	Left Primer	gacagagcgtcctcaagtcc	20	59	60	65
		Right Primer	cagagcgtttcgtaggttcc	20	59	55
	SLC25A15	Left Primer	tcttcatgtgctacggcttc	20	59	50	89
		Right Primer	tgcattctgcagatcactca	20	59	45
	SMAD7	Left Primer	aaacagggggaacgaattatc	21	59	43	91
		Right Primer	accacgcaccagtgtgac	18	59	61
		Left Primer	acccgatggattttctcaaa	20	59	40	86
		Right Primer	aggggccagataattcgttc	20	60	50
		Left Primer	aaacagggggaacgaattatc	21	59	43	91
		Right Primer	accacgcaccagtgtgac	18	59	61
		Left Primer	ctccccttttcaaatccaca	20	59	45	120
		Right Primer	caggctccagaagaagttgg	20	59	55
	SMAP2	Left Primer	gctgcaatggaaccttactca	21	60	48	67
		Right Primer	gccattggctccatagaagt	20	59	50
	SPRED2	Left Primer	gagcaccggaggatttatacc	21	59	52	105
		Right Primer	gaagctcacctggcggtag	19	60	63
	STAT6	Left Primer	tcgctggacagagctacaga	20	59	55	100
		Right Primer	gatctgggacttggaggttg	20	59	55
		Left Primer	tcgctggacagagctacaga	20	59	55	119
		Right Primer	gatctgggacttggaggttg	20	59	55
		Left Primer	gagaaaggcctattggaggaa	21	59	48	74
		Right Primer	cagaccccacagagacaga	20	59	55
		Left Primer	gacctatggggcctggaa	18	60	61	80
		Right Primer	ggagccgaccaggaactc	18	60	67
		Left Primer	ctatggggcctggaagtg	18	59	61	78
		Right Primer	gggtccctctgatatatgctctc	23	60	52
	TAF8	Left Primer	tgctcttcatatcagcatgga	21	59	43	61
		Right Primer	ctgcaggacagaggtgttctc	21	60	57
	TNPO1	Left Primer	tgatgatacaatttctgactggaatc	26	60	35	90
		Right Primer	ggcagcagttcatcacgata	20	59	50
	WNK4	Left Primer	ggctagacaccgacaccac	19	59	63	75
		Right Primer	gccgctcagctctagacagt	20	59	60
	WSB2	Left Primer	tcctatgaccaatgggcttt	20	59	45	77
		Right Primer	cgtggccatctcttgtcc	18	60	61
