## Supplementary Figures for "Uncovering novel roles of miR-122 in the pathophysiology of the liver: Potential interaction with NRF1 and E2F4 signaling": Supplementary Table S4.xlsx

### Sheet: Overview
MIM vs PM P1		PM P1 vs PM P2			PM P1 vs PM P3				PM P2 vs PM P3			MIM P1 vs MIM P2			MIM P1 vs MIM P3		MIM P2 vs MIM P3				MIM vs PM P1--P3
DOWN		DOWN	UP		UP				UP			DOWN			UP		UP				DOWN
ASNSD1		ARL2BP	ABCB6		ABCB6	MSH2	TOR1AIP1		AP1M1	SLC16A1		ARL2BP	SAP18		ADAM10		ABCB10	MAST2	TFG		GABPB1
CHMP2B		ATP6V1F	AIFM1		ABCC5	MSRA	TRIM68		ARID4A	SLC35D1		ARMC8	SEC61G		AIFM1		ABCC5	MCRS1	TMBIM6		LPCAT3
CKLF		C11orf71	AKAP8		ADAM10	NAGK	TRMT1L		ARL1	SLC39A6		ASNSD1	SENP2		ARID4A		ADAM10	MECR	TMEM104		NBPF3
CRIPT		C9orf156	BBS2		AIFM1	NARS2	TTC37		B9D1	SMARCA5		ATP6V1F	SLC35B3		CCDC47		AP1M1	MED20	TMEM115		NPAT
CYB5R4		C9orf16	C22orf28		ALAS1	NAT10	TXNDC9		BBS2	SMPD2		C11orf71	SLC35D1		CLGN		AP1S1	MRPL24	TMEM43		NR1D1
GABPB1		CKLF	CCDC47		ALB	NDUFA8	U2AF2		C1orf109	SMYD3		CISD1	SRSF10		COPB2		ARHGDIA	MRPS18C	TMEM70		NR2C1
HRSP12		CKS2	CCT8		AP1M1	NTN4	UNC45A		C21orf33	SNAP23		CKLF	TARBP1		CRY1		ARID4A	MVD	TMF1		NTPCR
HSPE1		CYP2R1	CDC5L		ATP6V1B2	OGFR	USO1		CCDC47	SRP54		CNOT4	TASP1		CTSL1		ARL1	NAPA	TMX1		PCNA
IFT122		EIF4E2	CLCNKA		ATP6V1C1	P4HA1	UTP18		CHMP2A	SRPRB		COQ10B	TDP2		DHX8		ARL2BP	NARS2	TOR1AIP1		PGAP1
LSM1		FAU	COPB2		BBS2	PDCD4	VPS13A		CHMP2B	TAOK2		CRIPT	TFB1M		DNAH9		ARMC8	NBPF3	TRIM68		PLSCR1
MRPL18		GPR137	CTSL1		BCKDHB	PDIA5	VPS4B		CHMP5	TARBP1		CTDSPL2	TIMM8A		G3BP2		ATP6V1C1	NDUFA8	TRMT1L		POLG2
NDUFAF4		KLHDC3	DHX8		C1GALT1C1	PEX1	XRCC5		CLGN	TFG		CYB5A	TMEM19		GALNT7		BBS2	NKTR	TUBGCP4		POP5
NDUFB4		MAGED4	GOLGA2		C1orf109	PINK1	XRCC6		COPB2	TMBIM6		CYB5R4	TMX1		GTF3C1		BCKDHB	NOL7	TXNDC9		TMEM19
NPAT		MECR	GSS		C21orf33	PLEKHB2			CTSL1	TMEM104		DCTN5	TOMM7		HSD17B4		C1orf109	NPRL2	U2AF2		TXNDC9
NR1D1		MRP63	GTF2F1		C22orf28	PPP2CA			CYP2R1	TMEM115		DPY30	TRMT61B		IFT27		C21orf33	NPRL3	USP46
NTN4		NAA38	GTF3C1		CCDC47	PPP5C			DHX8	TMEM43		EXOG	TSEN2		JAK1		CBR4	NTN4	UTP18
NTPCR		NDUFV3	HNRNPH3		CCT8	PRC1			ELOVL1	TMEM63A		FZD3	TUBD1		MAGED4		CCDC47	NTPCR	VPS13A
PCNA		OAZ2	HSD17B4		CDC5L	PRKDC			ERP29	TMEM70		GNPDA2	USP21		OGFR		CHMP2A	OGFR	XPA
POLG2		PI4K2A	IMMT		CDC6	PSMA3			FIG4	TOR1AIP1		GPR137	USP46		P4HA1		CHMP2B	P4HA1	XRCC6
POLR2F		POLR2F	JAK1		CHMP2A	PTPLAD1			G3BP2	TRMT1L		GTPBP8	WRB		PLEKHB2		CKLF	PAPOLA	ZMAT3
POP5		POLR2J	KHDRBS1		CHMP2B	RABGGTA			GRB2	TTC37		HELQ	ZNF146		PRKDC		COPB2	PDK1	ZNHIT1
PSMA3		PTPN4	KIFAP3		CHMP5	RAD50			HSD17B4	TXNDC9		HRSP12			RAD50		CRIPT	PGAP1
RBMX2		RAB18	LEPRE1		CLCNKA	REXO2			IFT122	U2AF2		HSPE1			RB1CC1		CRY1	PI4K2A
REXO2		RABIF	MSH2		CLGN	RIOK2			ILVBL	UTP18		IFNAR1			SLC16A1		CTSL1	PINK1
SLC35D1		RB1CC1	POLA1		COPB2	RNF40			JAK1	VPS13A		LPCAT3			SMARCA5		CUTC	PLEKHB2
SRSF10		RBL2	POLRMT		CORO1B	RXRB			KIAA0196	XRCC6		LSM1			SRP54		CYB561D2	PMS2
STXBP3		RIPK2	PRKDC		CRY1	SAMHD1			KIF3A	ZMAT3		MAP1LC3B			SURF6		CYP2R1	POLG2
TFB1M		RPL10A	RAD50		CTSL1	SDHA			LAPTM4A	ZNF589		MRP63			TACC3		DCTN5	POP5
TIAM2		SLC30A5	RNF40		DHX8	SEC24D			LEPRE1			MRPL18			TAOK2		DHDDS	PPP5C
TIMM8A		SLC35B3	SAMHD1		DKC1	SF3B2			LZTFL1			MRPS18C			TOP1		DHRS7B	PRDX5
TMEM19		SNRPD2	SDHA		EIF2B3	SLC16A1			MAGED4			MRS2			TRMT1L		DHX8	PRKDC
TMX1		TIMM8A	SF3B2		FGF13	SLC39A6			MCRS1			NARF			TTC37		DUSP11	PTGES3
ZNF146		TNK2	SLC16A1		FIG4	SMARCA5			MED20			NCK1			UNC45A		EIF2B3	PTPLAD1
		UROS	SLC5A3		FN1	SMPD2			MKNK1			NDUFB4			VPS13A		EIF2S2	PTPN4
		USP21	SMARCA5		G3BP2	SMYD3			MRPL24			NDUFV3			XRCC6		ELOVL1	RAB18
		USP46	SRP54		GALNT7	SNAP23			NAPA			NEK4					ERLIN1	RAD50
		WRB	TAOK2		GOLGA2	SRP54			NOL7			NOL7					EXOG	RB1CC1
		ZDHHC12	TIAM2		GRB2	SRPRB			NTN4			NTPCR					FIG4	REXO2
			TOP1		GSS	SSB			OGFR			PAPOLA					FZD3	RGL1
			U2AF2		HSD17B4	STXBP3			P4HA1			PDRG1					G3BP2	SAE1
			UNC45A		IFT122	SUCLA2			PDCD4			POLG2					GALNT7	SCAND1
			VPS4B		ILVBL	TAF7			PDIA5			POLR2F					GRB2	SDR39U1
			XRCC5		IMMT	TAOK2			PDK1			POLR2I					HBS1L	SETD4
					JAK1	TARBP1			PIGT			POLR3K					HELQ	SLC16A1
					KHDRBS1	TARS			PINK1			POP5					IFNAR1	SLC35B3
					KIAA0196	TERF2IP			PLEKHB2			PPP1R11					IFT27	SLC35D1
					KIF22	TFG			PPP5C			PTPN4					ILVBL	SLC39A6
					KIF3A	TMBIM6			PRC1			RAB18					INTS7	SMARCA5
					KIFAP3	TMEM104			PRKDC			RABIF					KIAA0196	SMPD2
					KLHL7	TMEM115			PSMA3			RAD23B					KIF3A	SRP54
					LAPTM4A	TMEM43			PTPLAD1			RASSF1					KLHL7	SRPRB
					LEPRE1	TMEM63A			RAB18			REXO2					LAPTM4A	STXBP3
					LZTFL1	TMEM70			RAD50			RFXAP					LEPRE1	TACC3
					MAN1B1	TMF1			REXO2			RIPK2					LPCAT3	TAOK2
					MKNK1	TMX1			SCAND1			RPS21					MAGED4	TARBP1
					MRPL24	TOP1			SEC24D			RPS6KB1					MAN1B1	TFB2M
					Predicted miR122 targets (miRWalk)

### Sheet: Log2 Changes of GOI
	Name	Gene-ID	MIM vs PM P1	PM P1 vs PM P2	PM P1 vs PM P3	PM P2 vs PM P3	MIM P1 vs MIM P2	MIM P1 vs MIM P3	MIM P2 vs MIM P3	MIM vs PM P1--P3
	C1orf109	ENSG00000116922			1.70202	1.68139			1.05788			expression is highly altered	log fold >2 or <-2
	C21orf33	ENSG00000160221			0.82978	1.21622			0.996915
	CHMP2A	ENSG00000130724			0.898745	0.735715			0.96685			expression is altered	log fold >1.5 or <-1.5
	CRIPT	ENSG00000119878	-1.34988				-2.20696		1.57781
	G3BP2	ENSG00000138757			2.33886	1.72498		1.86311	1.44531
	GOLGA2	ENSG00000167110		1.06948	1.50792
	GSS	ENSG00000100983		0.640556	1.25594
	HSPE1	ENSG00000115541	-2.20593				-2.49881
	JAK1	ENSG00000162434		1.134	2.00354	0.827307		1.65537
	KHDRBS1	ENSG00000121774		0.662539	0.999065
	KIF3A	ENSG00000131437			1.91999	1.36589			1.57484
	NTN4	ENSG00000074527	-1.13273		1.43035	1.07275			1.53832
	P4HA1	ENSG00000122884			2.24041	1.72537		1.01785	1.44974
	PDCD4	ENSG00000150593			3.00907	1.76059
	PLEKHB2	ENSG00000115762			1.4934	0.94066		2.19806	1.83966
	POLR2F	ENSG00000100142	-1.31133	-0.848375			-2.19723
	RAD50	ENSG00000113522		1.27528	2.15046	1.17336		2.16954	1.1671
	SLC35D1	ENSG00000116704	-1.10695			1.40643	-1.3397		1.37926
	TMEM104	ENSG00000109066			1.24605	1.24742			1.05827
	TMEM43	ENSG00000170876			1.22397	1.00869			1.07941
	TMEM70	ENSG00000175606			1.53036	1.68253			1.40562
	U2AF2	ENSG00000063244		0.627599	1.48006	0.826133			0.808234
	VPS4B	ENSG00000119541		0.680002	0.922979
	XRCC5	ENSG00000079246		0.696773	1.50228

### Sheet: qPCR Primers
	qPCR primers for Nrf1-related genes
	Gene		Sequence	Length/nt	Tm/ °C	GC / %	Product size/ nt
	CRIPT	Left Primer	agatggtgctaggaataccacag	23	59	48	93
		Right Primer	ccatatggatcaaatcttgctttt	24	60	33
	G3BP2	Left Primer	ccccatgttaaagcaccagt	20	59	50	71
		Right Primer	cgaggtggctgagattgaac	20	60	55
	GOLGA2	Left Primer	agagccggtaccaacagcta	20	59	55	104
		Right Primer	aatttcttggttctgttgtttcaa	24	59	29
	HSPE1	Left Primer	cagtagtcgctgttggatcg	20	59	55	115
		Right Primer	agaactactttggtgcctccat	22	59	45
	JAK1	Left Primer	tgcgcacggataacatca	18	60	50	77
		Right Primer	caccagcaggttggagattt	20	60	50
	KIF3A	Left Primer	tctggccatcctttctgc	18	59	56	109
		Right Primer	tggcttctctgatttattgatcg	23	60	39
	P4HA1	Left Primer	tcgtcaaagacctagcaaaacc	22	60	45	75
		Right Primer	ccgtctccaagtctcctgtta	21	59	52
	PDCD4	Left Primer	tggaaagcgtaaagatagtgtgtg	24	60	42	91
		Right Primer	ttctttcagcagcatatcaatctc	24	59	38
	PLEKHB2	Left Primer	tgagacatccgtggtttcct	20	60	50	96
		Right Primer	gggtacgcaccaccgtat	18	59	61
	POLR2F	Left Primer	ccagattgcgatgtgtgc	18	59	56	104
		Right Primer	tgatgatggggatctttcg	19	59	47
	RAD50	Left Primer	tctcttgcacatgctctggt	20	59	50	107
		Right Primer	cgtcctaaaagctccacaaaa	21	59	43
	U2AF2	Left Primer	caggcctcacgactaccag	19	59	63	84
		Right Primer	gggaccacagtggacacaa	19	60	58
	XRCC5	Left Primer	cccaaatcctcgatttcaga	20	60	45	62
		Right Primer	cccggggatgtaaagctc	18	60	61
