## Supplementary Figures for "Uncovering novel roles of miR-122 in the pathophysiology of the liver: Potential interaction with NRF1 and E2F4 signaling": Supplementary Table S5.xlsx

### Sheet: Tabelle1
MIM vs PM P1		PM P1 vs PM P2			PM P1 vs PM P3				MIM P1 vs MIM P2			MIM P1 vs MIM P3				MIM P2 vs MIM P3
DOWN		DOWN	UP		UP				DOWN			DOWN		UP		UP
ALG13		AKT1S1	ANKFY1		ACP2	LEO1	TMEM59		ADA	MRPS12		ADA	PFDN1	ANKFY1		ACP2	NUDT5
C11orf58		ALG13	AP2B1		ADK	LMAN2L	TOP3A		ALG13	MRPS15		ALG13	PIAS1	AP1G1		ADK	OSBPL9
C12orf4		AP4S1	ATRX		ALG1	LRSAM1	TOR1B		ANAPC10	MRPS36		ANKRD13C	PIGW	AP2B1		ALG1	PLOD3
CAMLG		ATG12	CDKN1B		ALG13	LSG1	TRUB2		ANGEL2	NDUFA3		AP4S1	POLE3	ATRX		ANGEL2	PMPCA
CCDC117		ATP5J2	CSTF3		ANKFY1	MBTPS2	TTC1		ANKRD13C	NDUFB5		ARPP19	PRR14	CLPB		ANKFY1	PPIE
CCDC90B		BABAM1	DDX21		AP1G1	MED24	UBA1		AP4S1	NSL1		ATG12	PTMA	DARS2		ANKRD13A	PPP1R12B
CEP97		BAG1	DDX5		AP2B1	METTL3	UBE2G1		ATG12	OIP5		ATP5J2	PTPMT1	DHX38		AP1G1	PPP2R3C
COX7B		BAX	DHX38		ATPAF2	MFN1	UBXN4		ATG4C	PCGF1		BAX	RAD9B	FTSJ3		AP2B1	PPP2R4
CWC15		C11orf83	EWSR1		ATRX	MRPS9	USF1		ATP5J2	PFDN1		C11orf83	RBM4B	GART		ATG14	PRDX3
EMG1		C12orf43	EXOSC10		BROX	NAGPA	USP11		BABAM1	PIGW		C6orf48	RBM8A	GNL3L		ATPAF2	PRPF38B
ETAA1		CAMLG	GART		BTRC	NARS	USP5		BAG1	POLE3		CAMLG	RNF26	GOPC		ATRX	PRRC2C
FBXO28		CHCHD5	GIT2		C11orf58	NBAS	UTP20		BAX	PPIE		CCDC43	RPL11	GRIPAP1		BAG1	PSMB1
HIST1H2AC		CTD-2201E18.3	GOPC		CCDC94	NCDN	WDR18		BCCIP	PPP1R8		CCDC90B	RPL14	GRWD1		BRCC3	PTPLB
HIST1H2BC		CUEDC2	GPKOW		CEP350	NCSTN	WDR46		C11orf58	PTPMT1		CENPH	RPL15	GTF2A1		BROX	RAB6A
HIST1H2BI		DEDD	HCFC1		CLPB	NDUFS1	WDR77		C11orf83	RNF26		CHCHD5	RPL22	HIRIP3		BTRC	RAD21
HIST1H4H		DUSP12	HNRNPA1		COL4A3BP	NFE2L1	XAB2		CAMLG	RPL22		COPS2	RPL30	HNRNPH2		C11orf58	RIF1
LSM3		EIF2A	HNRNPA2B1		COPA	NOP58	ZBTB17		CCDC117	RPL32		COX8A	RPL32	IPO8		CCDC115	RLIM
LSM5		FAM32A	HNRNPH2		COQ5	NUDT5	ZFYVE26		CCDC25	RPL7L1		CWC15	RPL4	KPNA6		CCDC25	RPAP1
LYRM7		GTF2H1	INTS9		CTNND1	NUP205	ZNF143		CCDC43	RPS15A		DBH	RPL41	LARS2		CCDC90B	RPRD1B
MRPL22		HIAT1	IWS1		DARS2	PFAS			CCDC90B	RPS27		DEDD	RPS11	LEO1		CEP350	SART3
MRPS36		HIST1H2BG	KPNA6		DCAF8	PLOD3			CENPO	SMG5		DUSP12	RPS14	NARS		CLN3	SCYL3
NOP16		HIST1H4H	LEO1		DDX21	PMPCA			CHCHD5	SPC25		EIF2A	RPS15A	NDUFS1		CLPB	SEC23IP
PPIE		HIST2H2AB	LRSAM1		DDX5	PNPT1			COPS2	STAMBP		EIF3E	RPS24	NFE2L1		COX7B	SECISBP2L
PREPL		IKZF5	METTL3		DHX38	PPP1R12B			COX7B	SUMO2		EIF3F	RPS25	PMPCA		CUEDC2	SKIV2L2
RPL22		MCEE	MRPS9		DNAJA3	PRDX3			COX8A	TAF11		EIF3H	RPS27	PRRC2C		DNAJA3	SMG5
RPS15A		MED28	NARS		DOLK	PREPL			CWC15	TAF12		EIF4B	RPS6KB2	RAD21		ERAL1	SPTLC1
SUGT1		MRPL36	PFAS		DPCD	PRKCSH			DEDD	TBC1D22B		ENSA	RPSA	RBM19		ETAA1	SRRM2
TAF11		MRPL52	PLOD3		DUS3L	PRRC2C			DNAJC8	TDO2		ERGIC2	SARNP	RLIM		FAM73A	STAMBP
TAF12		MRPS12	PMPCA		EIF2B5	PSMB1			DUSP12	THAP1		ETAA1	SNAP25	RPAP1		FTSJ3	SUMF1
TDO2		NDUFA3	PRKCSH		EXOSC10	PSMC3			EMG1	THAP2		GABPB2	SUMO2	SART3		GART	TBL3
THAP9		PFDN1	PRRC2C		FTSJ3	RAB6A			ENSA	THAP9		GTF2H1	TAF11	SEC24C		GNL3L	TCTN2
TTC1		PTPMT1	PSMC3		GART	RAB7A			ERGIC2	TIMM22		HIAT1	TAF12	SECISBP2L		GOPC	TDO2
TYW3		RNF26	RBM19		GHITM	RAD21			ERH	TIMM8B		HIST1H2AC	TBC1D22B	SRRM2		GRWD1	THAP2
YBX1		RPL32	RBM25		GIT2	RBM10			ETAA1	TM2D1		HIST1H2BI	TBP	TBL3		GTF2A1	TMED10
ZRANB2		RPL41	RDH11		GNL1	RBM19			FAM32A	TMEM126A		HIST1H4H	TCP11L1	UBXN4		HACL1	TMEM59
		RPS27A	SEC23IP		GNL3L	RBM25			FBXO28	TMEM138		HNRNPA1	THAP1	USP5		HCFC1	TMEM67
		RPS6KB2	SEC24C		GOPC	RDH11			FBXO36	TOMM22		IGBP1	THAP9	UTP20		HIPK1	TMEM87A
		SDHAF2	SNW1		GPKOW	RIF1			GTF2H1	TRA2A		IKZF5	TIMM8B	WASF2		HIRIP3	TOR1A
		TAF11	SUPT5H		GRIPAP1	SART3			HIAT1	TSR2		INO80B	TM2D1			HNRNPH2	TOR1B
		TCEB2	TBL3		GRWD1	SEC23IP			HIST1H2AC	TTC1		JTB	TMEM126A			INTS8	TRAPPC6B
		TCTN2	UBA1		GTF2A1	SEC24C			HIST1H2BC	TYW3		KIAA0907	TMEM138			IPO8	TRUB2
		TIMM8B	USP5		GUSB	SECISBP2L			HIST1H2BI	UBIAD1		LRGUK	TOMM22			KDM5C	TTC1
		TM2D1	WDR46		HCFC1	SEPT9			HIST1H4H	UQCR10		LSM3	TYW3			KPNA6	TXNDC12
		TOMM22			HIPK1	SFPQ			HTRA2	UQCRB		LSM5	UBIAD1			LARS2	UBE2S
		TRIAP1			HNRNPA2B1	SLC39A7			IKZF5	WDR34		LYRM7	UQCR10			LEO1	UBXN4
		TTLL11			HNRNPH2	SLC3A2			INTS8	WSB2		MCEE	UQCRB			MBTPS2	USF1
		UBIAD1			HNRNPK	SNW1			LIN7C	YBX1		MED28	WDR20			MED18	USP5
		UQCR10			IDH3B	SPAG7			LSM3	ZBTB8OS		MRPL36	WSB2			MED24	UTP20
		WSB2			IFT80	SPTLC1			LSM5	ZDHHC3		MRPS15	YBX1			MFN1	WASF2
		YIPF6			INTS9	SRRM2			LYRM7	ZMAT2		MRPS36	ZBTB8OS			MRPL13	WDR34
		ZBTB8OS			IPO8	SRSF1			MCEE	ZNF300		N4BP1	ZCCHC10			MRPS14	WDR46
		ZCCHC10			IWS1	SRSF2			MED28	ZNF317		NACA	ZDHHC3			MTCH2	WDR77
		ZDHHC3			KDM5C	SUMF1			MRPL36	ZNF350		NDUFA3	ZNF432			NARS	ZNF143
		ZNF561			KPNA6	SUPT5H			MRPL42	ZNF432		NDUFC1	ZRANB2			NCDN	ZNF317
		ZNF655			KPTN	TBL3			MRPL50	ZNF585A		PARL				NCSTN	ZNF326
					LARS2	TDO2			MRPL51	ZNF614		PCGF1				NDUFS1	ZNF335
									MRPL52	ZRANB2		PCNP				NOL8
			Predicted miR122 targets (miRWalk)

### Sheet: Log2 changes of GOI
	Name	Gene-ID	MIM vs PM P1	PM P1 vs PM P2	PM P1 vs PM P3	MIM P1 vs MIM P2	MIM P1 vs MIM P3	MIM P2 vs MIM P3
	ADA	ENSG00000196839				-1.32704	-1.38783			expression is highly altered	log fold >2 or <-2
	ALG13	ENSG00000101901	-2.22585			-3.07329
	ANGEL2	ENSG00000174606				-1.02589		0.863181		expression is altered	log fold >1.5 or <-1.5
	ANKFY1	ENSG00000185722		1.01434	2.36311		2.06446	1.68823
	ANKRD13C	ENSG00000118454				-1.74704	-1.23318
	AP2B1	ENSG00000006125		0.651595	1.09581		1.87735	0.63231
	ATP5J2	ENSG00000241468		-0.747689		-2.13826	-2.42877
	ATRX	ENSG00000085224		0.753075	2.01161		2.29505	1.28958
	BAG1	ENSG00000107262		-1.46462		-2.22962		1.34939
	BAX	ENSG00000087088		-0.669782		-1.62093	-1.5592
	C11orf58	ENSG00000110696	-1.02163		0.948255	-1.37054		1.44623
	CCDC43	ENSG00000180329				-1.61499	-1.19854
	DEDD	ENSG00000158796		-0.767586		-1.83106	-2.3313
	ENSA	ENSG00000143420				-1.48138	-1.22333
	HCFC1	ENSG00000172534		0.774905	2.16226			1.33427
	HIAT1	ENSG00000156875		-0.768867		-2.87581	-2.59432
	KPNA6	ENSG00000025800		0.728782	1.87717		1.46527	1.42091
	LSM3	ENSG00000170860	-1.97157			-2.52554	-3.0207
	LSM5	ENSG00000106355	-1.316			-2.37342	-2.56456
	LYRM7	ENSG00000186687	-1.52581			-2.21047	-1.49079
	PCGF1	ENSG00000115289				-1.44084	-1.8333
	PFAS	ENSG00000178921		1.16377	1.79838
	PFDN1	ENSG00000113068		-0.786299		-2.35882	-1.84819
	PTPMT1	ENSG00000110536		-1.00856		-2.32779	-1.72355
	RNF26	ENSG00000173456		-0.783308		-1.93769	-1.84634
	SEC24C	ENSG00000176986		0.895322	1.43258		1.36652
	SMG5	ENSG00000198952				-1.47351		0.64579
	TBC1D22B	ENSG00000065491				-1.81489	-1.83291
	THAP2	ENSG00000173451				-1.38271		1.08969
	UBIAD1	ENSG00000120942		-0.822225		-1.55445	-1.79425
	UQCRB	ENSG00000156467				-1.73118	-1.74679
	WSB2	ENSG00000176871		-1.40179		-1.9265	-2.68248
	ZDHHC3	ENSG00000163812		-0.924306		-2.83665	-2.56246

### Sheet: YY1 Primers
	qPCR Primer for YY1-related genes
			Sequence	Length/nt	Tm/ °C	GC / %	Product size/ nt
	ALG13	Left Primer	gaaagcagatcttgttattagtcacg	26	59	38	73
		Right Primer	gagtggctttcctttttcca	20	59	45
	ANKFY1	Left Primer	aggccattctcaaacgagag	20	59	50	61
		Right Primer	aaattccggcccttgttatc	20	60	45
	ANKRD13C	Left Primer	tcctccaggctttcctgtaa	20	59	50	92
		Right Primer	caaattcatcgtatcgaaactcc	23	59	39
	ATP5J2	Left Primer	aatggcgtcagttggtgagt	20	60	50	78
		Right Primer	agctcccccagtttgacc	18	60	61
	ATRX	Left Primer	tggtacttctctttgaaattcttcg	25	60	36	73
		Right Primer	agggactggctgaaaacaag	20	59	50
	BAG1	Left Primer	catttggagaagtctgtggaga	22	59	45	95
		Right Primer	aaatccttgggcagaaaacc	20	60	45
	BAX	Left Primer	tgactgggattgtcactagca	21	59	48	76
		Right Primer	cccagagcagcatagagcat	20	60	55
	CCDC43	Left Primer	gaagaggagaagcagagaaaagc	23	60	48	95
		Right Primer	gcacctgaatcatccttctca	21	60	48
	DEDD	Left Primer	agccctcagtgatccagaac	20	59	55	77
		Right Primer	ggcaacacaccacaggatag	20	59	55
	HCFC1	Left Primer	tcacaaccccaaccatcac	19	60	53	72
		Right Primer	cactaggtgccgtgatcaga	20	59	55
	HIAT1	Left Primer	tggtatggctttggttcaga	20	59	45	66
		Right Primer	gctagacatggctgctactgc	21	60	57
	KPNA6	Left Primer	gaggaacccctgagcagat	19	59	58	68
		Right Primer	cagcaagtcacataggggttt	21	59	48
	LSM5	Left Primer	ttagatcagattttgctaaatggaaa	26	59	27	83
		Right Primer	aggaaactcattcacacttcagg	23	59	43
	PCGF1	Left Primer	caagatggacccgctacg	18	60	61	77
		Right Primer	ggcagcaaacaatgtgttca	20	60	45
	PFAS	Left Primer	gctgaccacataagcaaggag	21	59	52	65
		Right Primer	acgggacctccaacctttac	20	60	55
	PFDN1	Left Primer	gagaagcagaaaatagcagaagaaa	25	59	36	107
		Right Primer	atcagcatctcccggatgt	19	60	53
	PTPMT1	Left Primer	atggtggcagcatacctgat	20	60	50	88
		Right Primer	tgtggatgtatgaccggatct	21	60	48
	RNF26	Left Primer	agcctggtggcttatgtgat	20	59	50	62
		Right Primer	aggttctgagtgccgatgag	20	60	55
	SMG5	Left Primer	ttgcgtcaatggggatgta	19	60	47	60
		Right Primer	gactcagagccctcctcaga	20	59	60
	TBC1D22B	Left Primer	gaggctgacagcttttggtg	20	60	55	74
		Right Primer	cctggttgtgcaaaggtgta	20	59	50
	UBIAD1	Left Primer	cacttggctcttatctactttgga	24	59	42	87
		Right Primer	gtctcccagagccacgtact	20	59	60
	UQCRB	Left Primer	ttgggtgggatcacttcttt	20	59	45	73
		Right Primer	gcagcattgtaataccattttcg	23	60	39
	WSB2	Left Primer	tcctatgaccaatgggcttt	20	59	45	77
		Right Primer	cgtggccatctcttgtcc	18	60	61
	ZDHHC3	Left Primer	gccccttaacttcagttcgac	21	60	52	83
		Right Primer	cctcaaagcacagcaggata	20	59	50
