## Supplementary Figures for "Uncovering novel roles of miR-122 in the pathophysiology of the liver: Potential interaction with NRF1 and E2F4 signaling": Supplementary Table S6.xlsx

### Sheet: Tabelle1
Supplementary Table S6
List of 45 miR-122 responsive genes that were predicted to respond to either E2F4, YY1, E2F4 or FOXP3 TFs
Gene Name	Description	ENSEMBL ID	Aliases	Associated to TF
ATRX	Alpha Thalassemia/Mental Retardation Syndrome X-Linked	ENSG00000085224	ATR2, RAD54, RAD54L,	YY1
BAG1	BCL2-Associated Athanogene	ENSG00000107262	HAP, RAP46	YY1
BAX	BCL2-Associated X Protein	ENSG00000087088	BCL2L4	YY1
CCDC43	Coiled-Coil Domain Containing 43	ENSG00000180329		YY1
CD47	CD47 Molecule	ENSG00000196776	IAP, Itgp	FoxP3
CMTM7	CKLF-Like MARVEL Transmembrane Domain Containing 7	ENSG00000153551	CKLFSF7	FoxP3
DEDD	Death Effector Domain Containing	ENSG00000158796	CASP8IP11, DEFT, FLDED1, KE05	YY1
DIXDC1	DIX Domain Containing 1	ENSG00000150764	CCD1	FoxP3
DSG2	Desmoglein 2	ENSG00000046604		FoxP3
EEA1	Early Endosome Antigen 1	ENSG00000102189		FoxP3
F2RL2	Coagulation Factor II (Thrombin) Receptor-Like 2	ENSG00000164220		FoxP3
FKBP1A	FK506 Binding Protein 1A, 12kDa	ENSG00000088832		FoxP3
G3BP2	GTPase Activating Protein (SH3 Domain) Binding Protein 2	ENSG00000138757		Nrf1
GOLGA2	Golgin A2	ENSG00000167110		Nrf1
HCFC1	Host Cell Factor C1	ENSG00000172534		YY1
HSPE1	Heat Shock 10kDa Protein 1	ENSG00000115541		Nrf1
JAK1	Janus Kinase 1	ENSG00000162434		Nrf1
KIF1B	Kinesin Family Member 1B	ENSG00000054523		E2F4
KIF3A	Kinesin Family Member 3A	ENSG00000131437		Nrf1
KPNA6	Karyopherin Alpha 6 (Importin Alpha 7)	ENSG00000025800		YY1
KPNB1	Karyopherin (Importin) Beta 1	ENSG00000108424		FoxP3
MINK1	Misshapen-Like Kinase 1	ENSG00000141503		FoxP3
NUP210	Nucleoporin 210kDa	ENSG00000132182		FoxP3
P4HA1	Prolyl 4-Hydroxylase, Alpha Polypeptide I	ENSG00000122884		Nrf1
PCGF2	Polycomb Group Ring Finger 2	ENSG00000277258		FoxP3
PDCD2	Programmed Cell Death 2	ENSG00000071994		FoxP3
PDCD4	Programmed Cell Death 4 (Neoplastic Transformation Inhibitor)	ENSG00000150593		Nrf1
POLR2F	Polymerase (RNA) II (DNA Directed) Polypeptide F	ENSG00000100142		Nrf1
RAD50	RAD50 Homolog (S. Cerevisiae)	ENSG00000113522		Nrf1
RNF26	Ring Finger Protein 26	ENSG00000173456		YY1
RNMT	RNA (Guanine-7-) Methyltransferase	ENSG00000101654		FoxP3
ROCK2	Rho-Associated, Coiled-Coil Containing Protein Kinase 2	ENSG00000134318		FoxP3
SMAD7	SMAD Family Member 7	ENSG00000101665		FoxP3
SMAP2	Small ArfGAP2	ENSG00000084070		FoxP3
SMG5	SMG5 Nonsense Mediated MRNA Decay Factor	ENSG00000198952		YY1
SPRED2	Sprouty-Related, EVH1 Domain Containing 2	ENSG00000198369		FoxP3
STAT6	Signal Transducer And Activator Of Transcription 6, Interleukin-4 Induced	ENSG00000166888		FoxP3
TBC1D22B	TBC1 Domain Family, Member 22B	ENSG00000065491		YY1
TNPO1	Transportin 1	ENSG00000083312		FoxP3
U2AF2	U2 Small Nuclear RNA Auxiliary Factor 2	ENSG00000063244		Nrf1
UBIAD1	UbiA Prenyltransferase Domain Containing 1	ENSG00000120942		YY1
UQCRB	Ubiquinol-Cytochrome C Reductase Binding Protein	ENSG00000156467		YY1
WNK4	WNK Lysine Deficient Protein Kinase 4	ENSG00000126562		FoxP3
WSB2	WD Repeat And SOCS Box Containing 2	ENSG00000176871		FoxP3, YY1
XRCC5	X-Ray Repair Complementing Defective Repair In Chinese Hamster Cells 5 (Double-Strand-Break Rejoining)	ENSG00000079246		Nrf1
