## Supplementary Figures for "Uncovering novel roles of miR-122 in the pathophysiology of the liver: Potential interaction with NRF1 and E2F4 signaling": Supplementary Table S8.xlsx

### Sheet: NRF1 and E2F4
Supplementary Table S8
Enrichment FDR	Genes in list	Total genes	Functional Category	Genes
9.90694e+07	40	12917	ENCODE:E2F4	ALDOA ALDOC ARHGAP1 BAIAP2 CACYBP CEP55 CLIC4 CSRP1 EPS15L1 EPS8L2 FBLIM1 G6PD IQGAP1 KDM3B KIDINS220 KIF11 LAMC1 LIG1 LMNB2 MAPRE1 MCMBP MTHFD2 NFYC NPEPPS PIGS PKM PPME1 PRKRA RAB11FIP1 RAVER1 RCC2 SLC1A5 SLC7A5 SMARCD1 SORT1 TAX1BP3 TK1 TYMS WARS YKT6
8.2685e+07	37	10685	ENCODE:NRF1	ALDOA ALDOC ARHGAP1 BAIAP2 CACYBP CEP55 CLIC4 CSRP1 EPS15L1 FABP1 G6PD GSTM3 IQGAP1 KDM3B KIDINS220 KIF11 LIG1 LMNB2 MAPRE1 MCMBP MTHFD2 NFYC NPEPPS PIGS PKM PPME1 PRKRA RAB11FIP1 RAVER1 RCC2 SLC1A5 SLC7A5 SMARCD1 TAX1BP3 TK1 TYMS WARS

### Sheet: ShinyGO Input
RAVER1		43 protein from Martha analysis
CEP55
ARHGAP1
KIF11
SLC1A5
PRKRA
CLIC4
LAMC1
ALDOA
G6PD
EPS15L1
SLC7A5
MTHFD2
ALDOC
LMNB2
FBLIM1
PKM
YKT6
TAX1BP3
NPEPPS
CSRP1
MCMBP
IQGAP1
EPS8L2
PIGS
TK1
GSTM3
RCC2
CACYBP
MAPRE1
FABP1
WARS
CLIC1
KDM3B
TYMS
SMARCD1
LIG1
NFYC
RAB11FIP1
SORT1
KIDINS220
BAIAP2
PPME1

### Sheet: TFEA Output
Enrichment FDR	Genes in list	Total genes	Functional Category	Genes
336069	40	10142	ENCODE:CEBPD	ALDOA ALDOC ARHGAP1 BAIAP2 CACYBP CEP55 CLIC4 EPS15L1 EPS8L2 FABP1 G6PD GSTM3 IQGAP1 KDM3B KIDINS220 KIF11 LAMC1 LIG1 LMNB2 MAPRE1 MCMBP MTHFD2 NFYC NPEPPS PIGS PKM PPME1 PRKRA RAB11FIP1 RAVER1 RCC2 SLC1A5 SLC7A5 SMARCD1 SORT1 TAX1BP3 TK1 TYMS WARS YKT6
3.92278e+06	38	9655	ENCODE:NELFE	ALDOA ALDOC ARHGAP1 BAIAP2 CACYBP CEP55 CLIC4 CSRP1 EPS15L1 FABP1 G6PD IQGAP1 KDM3B KIDINS220 KIF11 LAMC1 LIG1 LMNB2 MAPRE1 MCMBP MTHFD2 NPEPPS PIGS PKM PPME1 PRKRA RAB11FIP1 RAVER1 RCC2 SLC1A5 SLC7A5 SMARCD1 SORT1 TAX1BP3 TK1 TYMS WARS YKT6
4.26794e+06	39	10456	ENCODE:FOXP2	ALDOA ALDOC ARHGAP1 BAIAP2 CACYBP CEP55 CLIC4 CSRP1 EPS15L1 EPS8L2 G6PD GSTM3 IQGAP1 KDM3B KIF11 LAMC1 LIG1 LMNB2 MAPRE1 MCMBP MTHFD2 NFYC NPEPPS PIGS PKM PPME1 PRKRA RAB11FIP1 RAVER1 RCC2 SLC1A5 SLC7A5 SMARCD1 SORT1 TAX1BP3 TK1 TYMS WARS YKT6
8.11319e+06	40	11457	ENCODE:ETS1	ALDOA ALDOC ARHGAP1 BAIAP2 CACYBP CEP55 CLIC4 CSRP1 EPS15L1 EPS8L2 FABP1 FBLIM1 G6PD IQGAP1 KDM3B KIDINS220 KIF11 LAMC1 LIG1 LMNB2 MAPRE1 MCMBP MTHFD2 NFYC PIGS PKM PPME1 PRKRA RAB11FIP1 RAVER1 RCC2 SLC1A5 SLC7A5 SMARCD1 SORT1 TAX1BP3 TK1 TYMS WARS YKT6
1.42499e+07	41	12507	ENCODE:ZBTB7A	ALDOA ALDOC ARHGAP1 BAIAP2 CACYBP CLIC4 CSRP1 EPS15L1 EPS8L2 FABP1 FBLIM1 G6PD GSTM3 IQGAP1 KDM3B KIDINS220 KIF11 LAMC1 LIG1 LMNB2 MAPRE1 MCMBP MTHFD2 NFYC NPEPPS PIGS PKM PPME1 PRKRA RAB11FIP1 RAVER1 RCC2 SLC1A5 SLC7A5 SMARCD1 SORT1 TAX1BP3 TK1 TYMS WARS YKT6
4.0352e+07	39	11357	ENCODE:PML	ALDOA ALDOC ARHGAP1 BAIAP2 CACYBP CEP55 CLIC4 CSRP1 EPS15L1 EPS8L2 G6PD GSTM3 IQGAP1 KDM3B KIDINS220 KIF11 LAMC1 LIG1 LMNB2 MAPRE1 MCMBP MTHFD2 NFYC NPEPPS PIGS PKM PPME1 PRKRA RAB11FIP1 RAVER1 RCC2 SLC1A5 SLC7A5 SMARCD1 TAX1BP3 TK1 TYMS WARS YKT6
5.70441e+07	40	12309	ENCODE:NFIC	ALDOA ALDOC ARHGAP1 BAIAP2 CACYBP CEP55 CLIC4 CSRP1 EPS15L1 EPS8L2 FABP1 G6PD IQGAP1 KDM3B KIDINS220 KIF11 LAMC1 LIG1 LMNB2 MAPRE1 MCMBP MTHFD2 NFYC NPEPPS PIGS PKM PPME1 PRKRA RAB11FIP1 RAVER1 RCC2 SLC1A5 SLC7A5 SMARCD1 SORT1 TAX1BP3 TK1 TYMS WARS YKT6
5.70441e+07	41	13103	ENCODE:SP1	ALDOA ALDOC ARHGAP1 BAIAP2 CACYBP CEP55 CLIC4 CSRP1 EPS15L1 EPS8L2 FABP1 G6PD GSTM3 IQGAP1 KDM3B KIDINS220 KIF11 LAMC1 LIG1 LMNB2 MAPRE1 MCMBP MTHFD2 NFYC NPEPPS PIGS PKM PPME1 PRKRA RAB11FIP1 RAVER1 RCC2 SLC1A5 SLC7A5 SMARCD1 SORT1 TAX1BP3 TK1 TYMS WARS YKT6
5.70441e+07	37	10280	ENCODE:ZKSCAN1	ALDOA ALDOC ARHGAP1 BAIAP2 CACYBP CEP55 CLIC4 CSRP1 EPS15L1 FABP1 G6PD GSTM3 IQGAP1 KDM3B KIDINS220 KIF11 LAMC1 LIG1 MAPRE1 MCMBP MTHFD2 NFYC PIGS PKM PPME1 PRKRA RAB11FIP1 RAVER1 SLC1A5 SLC7A5 SMARCD1 SORT1 TAX1BP3 TK1 TYMS WARS YKT6
5.70441e+07	39	11637	ENCODE:ZMIZ1	ALDOA ALDOC ARHGAP1 BAIAP2 CACYBP CEP55 CLIC4 CSRP1 EPS15L1 FABP1 G6PD IQGAP1 KDM3B KIDINS220 KIF11 LAMC1 LIG1 LMNB2 MAPRE1 MCMBP MTHFD2 NFYC NPEPPS PIGS PKM PPME1 PRKRA RAB11FIP1 RAVER1 RCC2 SLC1A5 SLC7A5 SMARCD1 SORT1 TAX1BP3 TK1 TYMS WARS YKT6
6.53233e+07	39	11742	ENCODE:CCNT2	ALDOA ALDOC ARHGAP1 BAIAP2 CACYBP CEP55 CLIC4 CSRP1 EPS15L1 EPS8L2 G6PD GSTM3 IQGAP1 KDM3B KIDINS220 KIF11 LIG1 LMNB2 MAPRE1 MCMBP MTHFD2 NFYC NPEPPS PIGS PKM PPME1 PRKRA RAB11FIP1 RAVER1 RCC2 SLC1A5 SLC7A5 SMARCD1 SORT1 TAX1BP3 TK1 TYMS WARS YKT6
6.53233e+07	40	12563	ENCODE:CREB1	ALDOA ALDOC ARHGAP1 BAIAP2 CACYBP CEP55 CLIC4 CSRP1 EPS15L1 EPS8L2 G6PD GSTM3 IQGAP1 KDM3B KIDINS220 KIF11 LAMC1 LIG1 LMNB2 MAPRE1 MCMBP MTHFD2 NFYC NPEPPS PIGS PKM PPME1 PRKRA RAB11FIP1 RAVER1 RCC2 SLC1A5 SLC7A5 SMARCD1 SORT1 TAX1BP3 TK1 TYMS WARS YKT6
6.53233e+07	35	9225	ENCODE:GATA1	ALDOA ARHGAP1 BAIAP2 CACYBP CEP55 CLIC4 CSRP1 FABP1 G6PD IQGAP1 KDM3B KIDINS220 KIF11 LAMC1 LIG1 MAPRE1 MCMBP MTHFD2 NFYC NPEPPS PIGS PKM PPME1 RAB11FIP1 RAVER1 RCC2 SLC1A5 SLC7A5 SMARCD1 SORT1 TAX1BP3 TK1 TYMS WARS YKT6
6.53233e+07	36	9829	ENCODE:MYBL2	ALDOA ALDOC ARHGAP1 BAIAP2 CACYBP CEP55 CLIC4 EPS15L1 EPS8L2 FABP1 G6PD KDM3B KIDINS220 KIF11 LAMC1 LIG1 LMNB2 MAPRE1 MCMBP MTHFD2 NFYC NPEPPS PKM PPME1 PRKRA RAB11FIP1 RAVER1 SLC1A5 SLC7A5 SMARCD1 SORT1 TAX1BP3 TK1 TYMS WARS YKT6
6.53233e+07	40	12566	ENCODE:UBTF	ALDOA ALDOC ARHGAP1 BAIAP2 CACYBP CEP55 CLIC4 CSRP1 EPS15L1 EPS8L2 FBLIM1 G6PD GSTM3 IQGAP1 KDM3B KIDINS220 KIF11 LAMC1 LIG1 LMNB2 MCMBP MTHFD2 NFYC NPEPPS PIGS PKM PPME1 PRKRA RAB11FIP1 RAVER1 RCC2 SLC1A5 SLC7A5 SMARCD1 SORT1 TAX1BP3 TK1 TYMS WARS YKT6
6.61767e+07	41	13435	ENCODE:RFX5	ALDOA ALDOC ARHGAP1 BAIAP2 CACYBP CEP55 CLIC4 CSRP1 EPS15L1 EPS8L2 FABP1 G6PD GSTM3 IQGAP1 KDM3B KIDINS220 KIF11 LAMC1 LIG1 LMNB2 MAPRE1 MCMBP MTHFD2 NFYC NPEPPS PIGS PKM PPME1 PRKRA RAB11FIP1 RAVER1 RCC2 SLC1A5 SLC7A5 SMARCD1 SORT1 TAX1BP3 TK1 TYMS WARS YKT6
6.61767e+07	42	14358	ENCODE:TAF1	ALDOA ALDOC ARHGAP1 BAIAP2 CACYBP CEP55 CLIC4 CSRP1 EPS15L1 EPS8L2 FABP1 FBLIM1 G6PD GSTM3 IQGAP1 KDM3B KIDINS220 KIF11 LAMC1 LIG1 LMNB2 MAPRE1 MCMBP MTHFD2 NFYC NPEPPS PIGS PKM PPME1 PRKRA RAB11FIP1 RAVER1 RCC2 SLC1A5 SLC7A5 SMARCD1 SORT1 TAX1BP3 TK1 TYMS WARS YKT6
7.30829e+07	41	13509	ENCODE:E2F6	ALDOA ALDOC ARHGAP1 BAIAP2 CACYBP CEP55 CLIC4 CSRP1 EPS15L1 EPS8L2 FBLIM1 G6PD GSTM3 IQGAP1 KDM3B KIDINS220 KIF11 LAMC1 LIG1 LMNB2 MAPRE1 MCMBP MTHFD2 NFYC NPEPPS PIGS PKM PPME1 PRKRA RAB11FIP1 RAVER1 RCC2 SLC1A5 SLC7A5 SMARCD1 SORT1 TAX1BP3 TK1 TYMS WARS YKT6
7.30829e+07	37	10580	ENCODE:MTA3	ALDOA ALDOC ARHGAP1 CACYBP CEP55 CLIC4 CSRP1 EPS15L1 G6PD IQGAP1 KDM3B KIDINS220 KIF11 LAMC1 LIG1 LMNB2 MAPRE1 MCMBP MTHFD2 NFYC NPEPPS PIGS PKM PPME1 PRKRA RAB11FIP1 RAVER1 RCC2 SLC1A5 SLC7A5 SMARCD1 SORT1 TAX1BP3 TK1 TYMS WARS YKT6
7.71093e+07	36	10006	ENCODE:NR2F2	ALDOA ALDOC ARHGAP1 CACYBP CEP55 CLIC4 CSRP1 EPS8L2 FABP1 G6PD IQGAP1 KDM3B KIF11 LAMC1 LIG1 LMNB2 MAPRE1 MCMBP MTHFD2 NFYC NPEPPS PIGS PKM PPME1 PRKRA RAB11FIP1 RAVER1 SLC1A5 SLC7A5 SMARCD1 SORT1 TAX1BP3 TK1 TYMS WARS YKT6
8.2685e+07	41	13613	ENCODE:GTF2F1	ALDOA ALDOC ARHGAP1 BAIAP2 CACYBP CEP55 CLIC4 CSRP1 EPS15L1 EPS8L2 FBLIM1 G6PD GSTM3 IQGAP1 KDM3B KIDINS220 KIF11 LAMC1 LIG1 LMNB2 MAPRE1 MCMBP MTHFD2 NFYC NPEPPS PIGS PKM PPME1 PRKRA RAB11FIP1 RAVER1 RCC2 SLC1A5 SLC7A5 SMARCD1 SORT1 TAX1BP3 TK1 TYMS WARS YKT6
8.2685e+07	37	10685	ENCODE:NRF1	ALDOA ALDOC ARHGAP1 BAIAP2 CACYBP CEP55 CLIC4 CSRP1 EPS15L1 FABP1 G6PD GSTM3 IQGAP1 KDM3B KIDINS220 KIF11 LIG1 LMNB2 MAPRE1 MCMBP MTHFD2 NFYC NPEPPS PIGS PKM PPME1 PRKRA RAB11FIP1 RAVER1 RCC2 SLC1A5 SLC7A5 SMARCD1 TAX1BP3 TK1 TYMS WARS
8.2685e+07	33	8388	ENCODE:PBX3	ALDOA ARHGAP1 BAIAP2 CACYBP CEP55 CLIC4 CSRP1 EPS8L2 G6PD KDM3B KIDINS220 KIF11 LAMC1 LIG1 LMNB2 MAPRE1 MCMBP MTHFD2 NFYC NPEPPS PKM PRKRA RAVER1 RCC2 SLC1A5 SLC7A5 SMARCD1 SORT1 TAX1BP3 TK1 TYMS WARS YKT6
8.39443e+07	39	12065	ENCODE:HMGN3	ALDOA ALDOC ARHGAP1 BAIAP2 CACYBP CEP55 CLIC4 CSRP1 EPS15L1 EPS8L2 G6PD GSTM3 IQGAP1 KDM3B KIDINS220 KIF11 LAMC1 LIG1 LMNB2 MAPRE1 MCMBP MTHFD2 NFYC PIGS PKM PPME1 PRKRA RAB11FIP1 RAVER1 RCC2 SLC1A5 SLC7A5 SMARCD1 SORT1 TAX1BP3 TK1 TYMS WARS YKT6
8.39443e+07	42	14588	ENCODE:REST	ALDOA ALDOC ARHGAP1 BAIAP2 CACYBP CEP55 CLIC4 CSRP1 EPS15L1 EPS8L2 FABP1 FBLIM1 G6PD GSTM3 IQGAP1 KDM3B KIDINS220 KIF11 LAMC1 LIG1 LMNB2 MAPRE1 MCMBP MTHFD2 NFYC NPEPPS PIGS PKM PPME1 PRKRA RAB11FIP1 RAVER1 RCC2 SLC1A5 SLC7A5 SMARCD1 SORT1 TAX1BP3 TK1 TYMS WARS YKT6
8.4081e+07	36	10120	ENCODE:STAT5A	ALDOA ALDOC ARHGAP1 BAIAP2 CACYBP CEP55 CLIC4 CSRP1 EPS15L1 G6PD IQGAP1 KDM3B KIDINS220 KIF11 LAMC1 LIG1 LMNB2 MAPRE1 MCMBP MTHFD2 NFYC PIGS PKM PPME1 PRKRA RAB11FIP1 RAVER1 RCC2 SLC1A5 SLC7A5 SMARCD1 TAX1BP3 TK1 TYMS WARS YKT6
9.90694e+07	40	12917	ENCODE:E2F4	ALDOA ALDOC ARHGAP1 BAIAP2 CACYBP CEP55 CLIC4 CSRP1 EPS15L1 EPS8L2 FBLIM1 G6PD IQGAP1 KDM3B KIDINS220 KIF11 LAMC1 LIG1 LMNB2 MAPRE1 MCMBP MTHFD2 NFYC NPEPPS PIGS PKM PPME1 PRKRA RAB11FIP1 RAVER1 RCC2 SLC1A5 SLC7A5 SMARCD1 SORT1 TAX1BP3 TK1 TYMS WARS YKT6
1.17679e+08	29	6594	ENCODE:SMARCB1	ARHGAP1 CACYBP CEP55 CLIC4 CSRP1 EPS15L1 EPS8L2 G6PD GSTM3 IQGAP1 KDM3B KIDINS220 KIF11 LAMC1 MCMBP MTHFD2 NFYC PKM PPME1 PRKRA RAB11FIP1 RAVER1 RCC2 SLC1A5 SORT1 TAX1BP3 TYMS WARS YKT6
1.46939e+08	32	8117	ENCODE:BCL3	ALDOA ALDOC ARHGAP1 BAIAP2 CACYBP CEP55 CLIC4 CSRP1 EPS8L2 G6PD KDM3B KIF11 LAMC1 LIG1 MCMBP MTHFD2 NFYC PIGS PKM PPME1 PRKRA RAB11FIP1 RCC2 SLC1A5 SLC7A5 SMARCD1 SORT1 TAX1BP3 TK1 TYMS WARS YKT6
3.29593e+08	28	6453	ENCODE:NFYA	ALDOA ALDOC ARHGAP1 BAIAP2 CEP55 CLIC4 EPS15L1 G6PD IQGAP1 KDM3B KIF11 MAPRE1 MCMBP MTHFD2 NFYC PIGS PKM PPME1 PRKRA RAB11FIP1 RAVER1 SLC1A5 SLC7A5 SORT1 TAX1BP3 TK1 TYMS WARS
