## Supplementary Figures for "Uncovering novel roles of miR-122 in the pathophysiology of the liver: Potential interaction with NRF1 and E2F4 signaling": Supplementary Table S9.xlsx

### Sheet: Tabelle1
Supplementary Table S9:
Subset of miR-122 responsive proteins as identified by mass spectroscopy (FC>1.5, p<0.05) which are associated to liver disease
UniProt ID	Gene	Gene Name	Disease
Q53EZ4	CEP55	Centrosomal Protein 55	HCC
P52732	KIF11	Kinesin Family Member 11	HCC
Q15758	SLC1A5	Solute Carrier Family 1 Member 5	HCC
P11413	G6PD	Glucose-6-Phosphate Dehydrogenase	HCC,
			HBV
Q9UBC2	EPS15L1	Epidermal Growth Factor Receptor Pathway Substrate 15 Like 1	HCC
Q01650	SLC7A5	Solute Carrier Family 7 Member 5	HCC, liver metastasis
Q8WUP2	FBLIM1	Filamin Binding LIM Protein 1	HCC metastasis
P14618	PKM	Pyruvate Kinase, Muscle	HCC
O14907	TAX1BP3	Tax1 Binding Protein 3	NAFLD
P55786	NPEPPS	Aminopeptidase Puromycin Sensitive	HCC
P21291	CSRP1	Cysteine And Glycine Rich Protein 1	HCC
P46940	IQGAP1	IQ Motif Containing GTPase Activating Protein 1	HCC
P04183	TK1	Thymidine Kinase 1	HCC
P21266	GSTM3	Glutathione S-Transferase Mu 3	HCC, Alcoholic liver disease
P07148	FABP1	Fatty Acid Binding Protein 1	HCC
O00299	CLIC1	Chloride Intracellular Channel 1	HCC
P04818	TYMS	Thymidylate Synthetase	HCC
P18858	LIG1	DNA Ligase 1	HCC,
			HCV
Q13952	NFYC	Nuclear Transcription Factor Y Subunit Gamma	HBV
Q99523	SORT1	Sortilin 1	HBV
